# The ICF2 gene Zbtb24 specifically regulates the differentiation of B1 cells *via* promoting heme synthesis

**DOI:** 10.1101/2023.12.23.573176

**Authors:** Jun Wang, He Gao, Sai Zhao, Xiao-Qiu Dai, Xiao-Yuan Qin, Wei-Long Zheng, Can Zhu, Hong-Min Wang, Xue-Mei Zhu, Fang-Yuan Gong, Xiao-Ming Gao, Ying Zhao

**Affiliations:** Institutes of Biology and Medical Sciences, Suzhou Medical College of Soochow University, Suzhou 215123, China; Department of Immunology, School of Biology and Basic Medical Sciences, Suzhou Medical College of Soochow University, Suzhou 215123, China; Department of Pathophysiology, School of Biology and Basic Medical Sciences, Suzhou Medical College of Soochow University, Suzhou 215123, China

**Author notes:** **Corresponding authors:** Dr. Jun Wang and Dr. Xiao-Ming Gao, Institutes of Biology and Medical Sciences, Suzhou Medical College of Soochow University, 199 Ren-Ai Road, Suzhou Industrial Park, Suzhou 215123, Jiangsu Province, China.; or, Dr. Ying Zhao, Department of Pathophysiology, School of Biology and Basic Medical Sciences, Suzhou Medical College of Soochow University, Suzhou 215123, China.

**Keywords:** ICF2, Zbtb24, B1 cells, Plasma cell differentiation, Heme synthesis

## Abstract

Loss-of-function mutations of *ZBTB24* cause the Immunodeficiency, Centromeric Instability and Facial Anomalies syndrome 2 (ICF2). ICF2 is a rare autosomal recessive disorder with immunological defects in serum antibodies and circulating memory B cells, indicating an essential role of ZBTB24 in the terminal differentiation of B cells. Here we generated B-cell specific Zbtb24-deficient mice and systemically investigated its role in B cell development and function both *in vivo* and *in vitro*. Zbtb24 is dispensable for B cell development & maintenance in naive mice. Surprisingly, B-cell specific deletion of Zbtb24 does not evidently compromise germinal center reactions and the resulting primary & secondary antibody responses induced by T-cell dependent antigens, but significantly inhibits T-cell independent antigen-elicited antibody productions *in vivo*. At the cellular level, Zbtb24-deficiency specifically impedes the plasma cell differentiation of B1 cells without impairing their survival, activation and proliferation *in vitro*. Mechanistically, Zbtb24-ablation attenuates heme biosynthesis partially through mTORC1 in B1 cells, and addition of exogenous hemin abrogates the differentiation defects of Zbtb24-null B1 cells. Our study suggests that the defected B1 functions may contribute to recurrent infections in ICF2 patients, and discloses a B1-specific role of Zbtb24 in regulating plasma cell differentiation and antibody production, which is relevant for barrier defenses against invading pathogens.
