## Supplementary material for "The ICF2 gene Zbtb24 specifically regulates the differentiation of B1 cells *via* promoting heme synthesis": Table S1

### Sheet: Splenic B
			LPS-0 hr								LPS-24 hrs								LPS-48 hrs
	gene_id	synonyms	fpkm_C1_0	fpkm_C2_0	fpkm_C3_0	fpkm_BKO1_0	fpkm_BKO2_0	fpkm_BKO3_0	Ratio (BKO/C)_0		fpkm_C1_24	fpkm_C2_24	fpkm_C3_24	fpkm_BKO1_24	fpkm_BKO2_24	fpkm_BKO3_24	Ratio (BKO/C)_24		fpkm_C1_48	fpkm_C2_48	fpkm_C3_48	fpkm_BKO1_48	fpkm_BKO2_48	fpkm_BKO3_48	Ratio (BKO/C)_48
Zbtb genes	Zbtb1		12.23	8.2	10.83	10.91	9.55	10.28	0.983365		12.17	11.75	10.39	11.12	11.5	10.9	0.976975		10.57	11.2	10.92	10.59	10.94	9.7	0.955338
	Zbtb2		16.33	14.59	14.78	14.8	15.52	13.66	0.962363		6.76	6.14	6.74	6.88	6.83	7.21	1.06517		6.73	6.56	6.77	6.99	6.71	6.8	1.02193
	Zbtb3		1.85	0.46	0.26	1.08	0.41	0.3	0.696498		3.08	3	3.27	2.6	2.54	2.29	0.794652		1.43	1.55	1.11	1.75	1.48	1.38	1.12714
	Zbtb4		20.89	16.84	16.32	18.93	14.26	17	0.928585		5.63	4.42	5.54	4.41	4.18	4.04	0.810135		4.06	3.86	4.78	3.7	3.62	3.66	0.864567
	Zbtb5		8.16	5.15	4.08	8.5	4.16	4.2	0.969523		9.17	9.46	9.06	8.95	8.6	8.3	0.93355		8.86	9.35	8.66	7.85	8.73	8.16	0.920729
	Zbtb6		7.5	6.34	6.92	7.36	6.25	6.33	0.960501		5.16	5.4	4.92	4.87	5.16	4.38	0.930879		3.62	4.15	3.68	3.6	4.13	3.31	0.964192
	Zbtb7a		50.78	35.84	36.19	46.93	36.8	38.03	0.99145		26.68	26.82	27.54	25.68	25.69	24.81	0.94003		22.81	22.98	22.2	20.8	21.81	20.11	0.922489
	Zbtb7b	zbtb15	32.03	22.68	14.09	26.51	20.09	15.67	0.905087		12	11.53	12.29	10.34	10.14	9.88	0.847571		12.45	13.3	13.07	11.65	12.11	13.16	0.951056
	Zbtb7c	zbtb36	0	0	0.01	0	0	0.01			0	0	0	0	0	0
	Zbtb8a		2.68	2.14	2.08	2.68	1.85	2.52	1.02174		1.84	1.77	2.04	1.5	1.52	1.61	0.819469		2.25	1.84	2	1.38	2.04	1.53	0.812808
	Zbtb8b		0.23	0.38	0.51	0.19	0.28	0.24	0.633929		0.13	0.09	0.05	0.1	0.1	0.07	1		0.08	0.07	0.05	0.02	0.04	0.04	0.5
	Zbtb8os		24.21	23.56	16.99	27.4	20.75	19.36	1.04246		49.8	54.45	53.91	50.27	50.77	51.59	0.965035		51.76	50.04	45.85	53.07	50.01	51.9	1.04964
	Zbtb9		14.67	8.15	8.32	12.99	8.01	8.31	0.941233		10.73	11.23	10.96	10.81	9.55	9.48	0.90644		7.59	7.46	7.67	7.43	8.03	6.97	0.987236
	Zbtb10		9.16	56.76	65.14	10.48	62.81	69.9	1.09255		1.26	1.36	1.36	1.6	1.44	1.4	1.11558		0.64	0.83	0.73	1	1.08	0.89	1.35
	Zbtb11		15.48	14.75	17.11	14.75	16.69	16.36	1.00972		14.25	14.02	13.51	14.99	15.05	13.83	1.05002		12.5	11.76	11.05	12.04	13.43	10.65	1.02294
	Zbtb12		8.81	6.72	5.46	9.09	6.2	7.06	1.06479		8.08	8.19	7.02	8.93	8.85	8.08	1.11035		5.56	6.84	4.94	6.68	6.21	5.67	1.07036
	Zbtb14		11.33	7.63	7.34	11.81	8.6	6.88	1.03764		9.67	9.39	9.13	10.05	9.68	9.86	1.04966		8.92	9.19	8.76	8.89	8.76	7.56	0.938221
	Zbtb16		0	0.01	0.01	0	0.24	0			0.01	0.01	0	0	0.01	0			0	0	0	0	0	0
	Zbtb17		13.92	16.05	18.23	14.67	15.55	16.34	0.965975		11.68	12.41	12.24	12.26	10.85	11.76	0.959813		11.54	11.14	10.72	10.21	11.66	11.29	0.992814
	Zbtb18		45.08	39.59	30.57	42.47	38	31.79	0.974141		17.2	16.96	16.93	17.07	16.32	15.47	0.956352		15.1	17.01	14.91	16.28	16.22	14.27	0.994683
	Patz1	zbtb19	21.73	19.87	20.06	21.08	20.68	19.98	1.0013		15.4	16.04	16.47	16.16	15.96	15.71	0.99833		16.92	17.13	16.63	16.37	16.6	15.36	0.953631
	Zbtb20		1.75	1.72	2.16	2	2.24	1.68	1.05151		1.81	1.4	1.64	1.29	1.38	1.97	0.956701		1.41	1.43	1.44	1.41	1.42	1.32	0.969626
	Zbtb21		11.4	19.68	24.07	11.17	20.8	24.04	1.01559		3.52	3.25	3.24	3.56	3.52	3.06	1.01299		3.24	3.05	3.09	2.96	3.17	3.13	0.987207
	Zbtb22		27.59	25.36	30.29	27.06	24.14	33.32	1.01538		18.97	18.88	18.08	18.4	17.45	16.69	0.939389		16.23	15.88	15.03	14.2	16.73	14.86	0.971362
	Gzf1	zbtb23	4.33	3.66	2.92	4.24	3.27	3.04	0.967003		2.93	2.9	2.9	3.02	2.64	2.94	0.985109		4.14	4.93	4.47	5.27	4.72	4.65	1.08124
	Zbtb24		49.56	49.62	37.05	14.33	10.53	12.57	0.274756		18.28	18.77	15.68	11.66	10.39	10.62	0.619571		13.42	17.11	14.94	10.64	9.23	11.34	0.686387
	Zbtb25		8.83	6.26	9.1	10.2	6.5	9.58	1.0864		10.83	11.24	10.61	10.38	9.26	11.56	0.954712		9.95	9.94	9.06	10.14	10.27	10.77	1.07703
	Zbtb26		1.6	0.68	0.82	1.59	0.68	0.84	1.00323		1.44	1.41	1.37	1.24	1.3	1.18	0.881517		0.84	1.33	1.19	1.1	1.27	0.91	0.97619
	Bcl6	zbtb27	46	48.94	21.97	35.91	40.31	23.35	0.851681		15.21	13.82	13.52	12.54	10.57	10.96	0.800705		7.61	8.09	8.06	6.95	7.76	8.91	0.994108
	Bcl6b	zbtb28	0.4	0.31	0.3	0.56	0.45	0.37	1.36634		0.54	0.49	0.47	0.55	0.5	0.43	0.986667		0.61	0.67	0.61	0.69	0.6	0.45	0.920635
	Hic1	zbtb29	1.5	1.83	1.61	0.88	1.8	1.47	0.840081		0.15	0.18	0.12	0.15	0.05	0.11	0.688889		0.35	0.4	0.44	0.16	0.39	0.33	0.739496
	Hic2	zbtb30	0.82	1.16	1.79	0.88	1.03	1.43	0.885942		0.76	1.01	0.99	1.04	0.88	0.88	1.01449		0.77	0.92	0.8	0.78	1.16	0.7	1.06024
	Mynn	zbtb31	11.94	11.32	11.75	11.59	11.51	11.27	0.98172		6.42	5.9	5.59	5.95	5.86	5.16	0.947515		5.33	5.57	5.56	5.48	5.82	5.59	1.02612
	Zbtb32		6.91	6.27	4.84	7.6	3.58	4.93	0.894007		104.82	114.27	114.45	100.42	118.2	111.62	0.990106		156.32	183.57	172.95	171.23	174.86	169.75	1.00585
	Zbtb33		11.92	9.5	11.27	10.38	9.78	10.34	0.933007		10.39	10.13	9.95	10.23	9.92	9.73	0.980637		12.19	12.11	11.5	13.09	12.88	11.6	1.04944
	Zbtb34		3.06	1.85	1.41	2.52	1.85	1.37	0.908228		1.95	1.84	2.02	1.82	2.03	1.83	0.977625		1.77	1.82	1.95	1.4	1.82	1.39	0.83213
	Zbtb37		3.7	3.92	4.42	3.08	3.75	3.81	0.883721		1.71	1.25	1.77	1.54	1.64	1.48	0.985201		0.76	0.94	0.95	1.03	1	0.81	1.0717
	Zbtb38		10.05	6.14	4.73	9.54	6.18	6.11	1.0435		4.81	3.66	3.99	3.95	3.32	3.53	0.866774		5.38	4.99	5.36	4.71	5.54	4.51	0.938334
	Zbtb39		6.12	5.28	6.99	5.49	4.44	6.21	0.877651		2.74	2.86	2.84	2.82	3.1	2.95	1.05095		2.09	2.25	2.32	2.07	2.41	1.85	0.95045
	Zbtb40		6.28	6.74	5.66	6.58	6.85	5.49	1.01285		4.67	4.76	4.89	4.36	4.44	4.81	0.950419		3.9	4.29	4.19	4.39	5.04	3.79	1.06785
	Zbtb41		3.9	3.54	4.07	3.51	3.83	3.06	0.903562		2.55	2.61	2.49	2.47	2.66	2.5	0.997386		1.73	2.28	1.95	1.69	2	1.67	0.899329
	Zbtb42		1.65	0.89	1.09	1.18	1.02	1.26	0.953168		0.51	0.42	0.56	0.72	0.69	0.49	1.27517		1.54	1.24	1.54	1.18	1.4	1.54	0.953704
	Zbtb43		9.09	9.13	16.89	8.76	9.74	11.66	0.859015		4.95	5.33	4.71	4.87	5.06	4.68	0.97465		3.82	4.35	4.05	3.56	4.48	3.83	0.971358
	Zbtb44		9.54	8.59	6.88	9.29	9.87	6.9	1.04198		4.84	5.03	4.79	4.86	5.21	4.53	0.995907		4.34	4.6	4.39	4.57	4.53	4	0.982746
	Zbtb45		3.75	1.87	1	4.59	1.77	1.3	1.1571		9.51	10.23	9.95	8.79	10.2	10.6	0.996632		10.31	10.82	11.46	9.69	8.76	9.34	0.852716
	Zbtb46		0.4	0.14	0.56	0.57	0.44	0.81	1.65455		0.32	0.37	0.27	0.21	0.16	0.35	0.75		0.17	0.2	0.13	0.34	0.2	0.39	1.86
	Zbtb48		11.44	8.1	6.37	11.26	9.43	7.29	1.07989		5.98	6.16	7.04	6.61	6.78	6.49	1.0365		4.57	4.88	4.94	4.21	4.66	3.79	0.879778
	Zbtb49		4.99	4.43	3.49	4.94	4.54	3.92	1.03796		2.55	2.22	2.58	2.79	2.59	2.64	1.09116		2.17	2.4	2.2	1.9	2.1	2.51	0.961595
PC differentiation related	Prdm1		1.55	2.89	3.79	1.41	3.44	3.1	0.965978		7.66	5.35	8.02	6.17	5.87	6.26	0.870185		14.73	12.35	22.25	16.91	18.27	17.58	1.06953
	Irf4		117.93	262.85	262.37	119.42	254.2	265.8	0.9942		62.68	66.21	63.35	62.67	67.29	60.5	0.990741		59.1	53.71	65.94	54.81	58.88	52.41	0.929231
	Xbp1		49.72	43.52	39.71	46.75	41.99	35.81	0.936818		60.04	50.39	58.35	52.88	50.69	50.08	0.910357		130.94	88.77	145.42	104.83	104.05	124.26	0.912387
	Bach2		28.78	28.08	42.42	30.23	28.55	43.54	1.03062		20.93	19.45	21.11	19.44	18.79	20.1	0.94861		13.85	17.37	16.61	16.15	18.03	14.75	1.023
	Foxo1		68.36	83.13	131.4	72.67	82.63	109.15	0.934816		24.71	22.22	23.88	21.07	21.66	20.48	0.892671		24.41	24.25	26.61	25.14	27.02	25.23	1.02817
	Mycl		0.11	0.09	0.1	0.12	0.12	0.04	0.933333		0.1	0.1	0.11	0.06	0.1	0.11	0.870968		0.27	0.39	0.33	0.34	0.3	0.4	1.05051
heme synthesis related	Bpgm		7.37	6.47	5.88	7.93	5.81	5.66	0.983773		7.39	7.14	7.8	7.23	7.13	6.94	0.953874		9.77	8.53	9.92	9.98	9.06	9.62	1.01559
	Alad		6.09	5.71	4.02	6.77	5.79	4.81	1.09798		10.26	10.52	10.64	10.25	10.55	10.9	1.00891		7.16	6.74	6.37	6.75	5.94	5.85	0.914652
	Alas1		8.61	5.98	5.16	8.12	4.81	6.56	0.986835		15.95	16.07	16.24	16.79	17.9	17.2	1.07522		14.05	15	13.34	14.68	13.38	14.25	0.998113
	Gclm		5.56	4.37	3.68	5.47	5.14	4.79	1.13152		18.89	20.73	21.01	20.84	21.08	20.15	1.02375		13.23	12.57	14.1	12.54	11.82	12.13	0.914536
	Ucp2		474.92	472.06	351.72	464.64	426.46	352.17	0.957319		449.47	442.95	455.07	398.52	387.97	403.08	0.882804		511.21	550.94	548.53	550.61	530.19	602.07	1.04482
	Fech		6.91	7.69	7.39	7.36	8.29	7.96	1.07367		7.92	7.07	8.18	7.94	7.9	7.76	1.01856		6.8	7.35	7.43	7.61	7.33	6.82	1.00834
	Cpox		13.02	10.46	8.93	12.55	11.88	9.34	1.04196		31.44	31.37	34.11	32.1	32.86	31.51	0.995357		28.9	30.65	28.39	29.04	29.25	27.53	0.975893
	Il5ra		13.04	10.19	13.77	13.83	9.28	13.35	0.985405		4.95	3.71	4.44	3.78	3.38	2.77	0.758		4.48	4.04	5.25	3.75	4.14	4.29	0.885
